# Multiomic and quantitative label-free microscopy-based analysis of *ex vivo* culture and TGFbeta1 stimulation of human precision-cut lung slices

**DOI:** 10.1101/2019.12.13.875963

**Authors:** Muzamil Majid Khan, Daniel Poeckel, Aliaksandr Halavatyi, Frank Stein, Johanna Vappiani, Daniel C. Sevin, Christian Tischer, Nico Zinn, Jess D Eley, Natasja Stæhr Gudmann, Thomas Muley, Hauke Winter, Andrew J Fisher, Carmel B. Nanthakumar, Giovanna Bergamini, Rainer Pepperkok

## Abstract

Fibrosis can affect any organ resulting in the loss of tissue architecture and function with often life-threatening consequences. Pathologically, fibrosis is characterised by expansion of connective tissue due to excessive deposition of extracellular matrix proteins (ECM), including the fibrillar forms of collagen. A significant hurdle for discovering cures for fibrosis is the lack of suitable models and techniques to quantify mature collagen deposition in tissues. Here we have extensively characterized an ex-vivo cultured human lung derived, precision-cut lung slices model (hPCLS) using live fluorescence light microscopy as well as mass spectrometry-based techniques to obtain a proteomic and metabolomic fingerprint. Using an integrated approach of multiple readouts such as quantitative label-free Second Harmonic Generation (SHG) imaging to measure fibrillar collagen in the extracellular matrix and ELISA-based methods to measure soluble ECM biomarkers, we investigated TGFbeta1-mediated pro-fibrotic signalling in hPCLS. We demonstrate that hPCLS are viable and metabolically active with mesenchymal, epithelial, endothelial, and immune cells surviving for at least two weeks in ex vivo culture. Analysis of hPCLS-conditioned supernatants showed strong induction of ECM synthesis proteins P1NP and fibronectin upon TGFb stimulation. Importantly, this effect translated into an increased deposition of fibrillar collagen in ECM of cultured hPCLS as measured by a novel quantitative SHG-based imaging method only following addition of a metalloproteinase inhibitor (GM6001). Together the data show that an integrated approach of measuring soluble pro-fibrotic markers and quantitative SHG-based analysis of fibrillar collagen is a valuable tool for studying pro-fibrotic signalling and testing anti-fibrotic agents.
