## Supplementary material for "Multiomic and quantitative label-free microscopy-based analysis of *ex vivo* culture and TGFbeta1 stimulation of human precision-cut lung slices": excel sheet-SuplementaryCellTypeComp-TimeCourse

### Sheet: AdultImmuneCells
gene	D04-D01 LogFC	fdr	D07-D01 LogFC	fdr	D10-D01 LogFC	fdr	D13-D1 LogFC	fdr
ACP5	0.351679	0.0988933	0.669319	0.00183014	1.2402	4.98803e-07	1.573	4.91272e-09
CTSB	0.277631	0.0299129	0.878158	4.81543e-08	0.955661	5.5221e-09	1.30768	6.29327e-12
NEU1	0.901434	2.48088e-07	1.11498	1.06771e-09	1.19794	1.11328e-10	1.27612	1.70442e-11
CAPG	0.241998	0.0212928	0.66066	1.97168e-07	0.971609	9.48599e-11	1.26253	3.02018e-13
CSTB	0.227545	0.0300445	0.66091	1.97168e-07	0.90679	3.35667e-10	1.17361	1.10012e-12
CTSS	0.294892	0.034218	0.532698	0.000232502	0.627278	2.3239e-05	0.959935	1.54267e-08
BCAT1	0.103051	0.457153	0.451842	0.000976109	0.641568	1.10988e-05	0.956871	9.78673e-09
ANPEP	0.4732	0.000264426	0.582076	1.0413e-05	0.723756	2.24471e-07	0.945214	1.1288e-09
CTSD	0.338496	0.00664578	0.687717	1.24347e-06	0.788606	8.11883e-08	0.937092	2.18269e-09
AIF1	-0.372653	0.00549774	-0.334127	0.00941436	-0.456548	0.00053081	-0.476309	0.000291293
NOP9	-0.0613279	0.488368	-0.246301	0.00386514	-0.40735	1.12986e-05	-0.424794	4.85395e-06
CEBPB	-0.28876	0.00558435	-0.245118	0.0136829	-0.243573	0.0125744	-0.34975	0.000531851
AGO1	-0.238858	0.000655348	-0.329429	6.81411e-06	-0.347402	2.08419e-06	-0.345801	1.74129e-06
CSTA	-0.239431	0.653476	0.183567	0.718535	-0.185877	0.704001	-0.344207	0.464284
ANKRD44	-0.354034	2.12495e-05	-0.373531	3.94156e-06	-0.416997	4.56496e-07	-0.34381	7.48335e-06
ARHGDIB	-0.226456	0.00574039	-0.335814	7.86743e-05	-0.326452	8.73581e-05	-0.337957	4.68153e-05
BST1	-0.243392	0.0669705	-0.0773783	0.561858	-0.185758	0.137691	-0.312661	0.013166
DOCK8	-0.463571	7.1458e-07	-0.451194	2.4347e-07	-0.454366	1.32545e-07	-0.312079	3.49966e-05
BIN2	-0.452168	0.00125724	-0.462966	0.000652859	-0.473137	0.00042612	-0.305246	0.015132
LZTR1	-0.0906587	0.276598	-0.266904	0.00138652	-0.265995	0.00121312	-0.304531	0.000258488
ARRB2	-0.413193	0.000161268	-0.39804	0.000139586	-0.374762	0.000226597	-0.293753	0.00233545
ATM	-0.186007	0.0115676	-0.0924354	0.189634	-0.252469	0.000552664	-0.269522	0.000234737
COTL1	-0.181159	0.0298915	-0.200816	0.0135297	-0.192387	0.0157044	-0.263301	0.00123148
MRC1	-0.0329743	0.771066	-0.0259395	0.80951	-0.207428	0.0342856	-0.25579	0.0092224
LYAR	0.146467	0.0235783	-0.0240856	0.715024	-0.116144	0.0564839	-0.255266	0.000104904
MPP1	-0.207832	0.0709695	-0.322686	0.00475543	-0.159883	0.140743	-0.210697	0.0510653
LY75	-0.264711	0.012455	-0.187883	0.0628211	-0.208145	0.036168	-0.20236	0.039097
DYRK1A	-0.118503	0.111068	-0.0678159	0.354812	-0.139579	0.048384	-0.142401	0.0415778
AP2S1	-0.0775636	0.35484	-0.09621	0.229963	-0.0848494	0.278909	-0.141517	0.0669449
CSK	-0.140179	0.00102652	-0.138322	0.000753456	-0.149655	0.000264754	-0.119587	0.00223038
NOP2	0.113239	0.171357	-0.0495131	0.550755	-0.141892	0.0702259	-0.114352	0.138722
MYO1F	-0.33302	0.00149215	-0.335767	0.000926366	-0.278312	0.0042114	-0.106264	0.253697
MAD1L1	0.00561218	0.922239	0.00693635	0.893357	-0.0539547	0.250771	-0.100804	0.0305858
DOCK2	-0.313425	0.00103794	-0.239324	0.00704109	-0.252431	0.00405729	-0.0885949	0.292148
CD44	0.000118211	0.99866	-0.0659707	0.427329	-0.0786701	0.324168	-0.0869881	0.267439
CASP1	-0.238099	0.000676206	-0.215574	0.00112707	-0.153118	0.0145762	-0.067148	0.271291
ACAD8	-0.258176	0.0017076	-0.228925	0.00340198	-0.232205	0.00259868	-0.0547912	0.460212
BZW2	0.243234	0.00688001	0.0921262	0.283906	-0.0189029	0.831309	-0.0437041	0.605673
APBB1IP	-0.130581	0.0450922	-0.00718058	0.916464	-0.0964944	0.115604	-0.0435974	0.478387
CTSC	-0.254621	0.0260902	-0.245835	0.0263861	-0.272234	0.0128858	-0.0329353	0.767271
CLYBL	-0.258554	0.00790635	-0.187147	0.0429073	-0.099771	0.270469	-0.0173624	0.855916
DDX6	-0.039661	0.463952	-0.0356821	0.498251	-0.0503072	0.315451	-0.0145638	0.778109
DOCK10	-0.137688	0.105797	-0.153226	0.0631245	-0.163208	0.0440709	0.0115777	0.891863
C12orf10	0.115	0.0885885	0.0876703	0.181527	0.0448038	0.49194	0.0188333	0.776414
LIMK1	-0.135082	0.137607	-0.180389	0.0407084	-0.0774021	0.372664	0.0202219	0.822929
DCUN1D1	0.0469492	0.598451	0.0414549	0.628534	0.0858311	0.283145	0.0359571	0.658544
ARHGAP25	-0.197109	0.0163884	-0.196216	0.0137192	-0.0887389	0.250224	0.0387069	0.620007
DIP2A	-0.0838602	0.16198	-0.0240731	0.695705	-0.00468925	0.939955	0.0412811	0.466768
EFHD2	-0.0928741	0.18557	-0.0893348	0.189335	-0.00862683	0.904678	0.0445774	0.50246
CD74	-0.184342	0.0849064	-0.237085	0.0230983	-0.104795	0.303084	0.0473994	0.64672
C1QC	0.203443	0.29874	0.132825	0.492574	0.0739905	0.698264	0.0596188	0.752009
CHMP7	0.148182	0.0820258	0.0156721	0.86081	0.0670452	0.410158	0.0614186	0.446911
C10orf76	-0.0172067	0.745348	-0.0378154	0.42791	0.011294	0.817133	0.0782962	0.0819661
LYN	0.0978412	0.20944	0.0483292	0.535181	0.0888057	0.2284	0.117905	0.104417
DTX3L	0.097429	0.189289	0.0408111	0.585544	0.0490371	0.492586	0.133919	0.0540134
ATG7	0.117942	0.0729289	0.0336642	0.613935	0.113398	0.0686175	0.16524	0.00853799
ACTR2	0.0323209	0.480367	0.127595	0.00388649	0.161208	0.000353432	0.167855	0.000191889
AMPD2	0.222994	0.000719767	0.242854	0.000169281	0.223616	0.000350395	0.177809	0.00288407
ARPC4	0.0417322	0.462859	0.196722	0.000542022	0.193149	0.000532442	0.192946	0.000469218
ARPC5	0.0226623	0.737151	0.123985	0.0373597	0.149785	0.0113038	0.195793	0.00117033
DTYMK	0.0979549	0.172801	0.0853712	0.221521	0.125989	0.0641652	0.21486	0.00214168
CNPY3	0.0277139	0.805288	0.0899117	0.369785	0.242058	0.0133267	0.223136	0.0202336
ARPC2	0.0278732	0.646361	0.127994	0.0207827	0.193319	0.000689098	0.230796	7.7983e-05
DIAPH1	0.168389	0.0739686	0.252141	0.00678713	0.229265	0.0115803	0.253223	0.00520144
NAGA	-0.00863455	0.946469	0.248336	0.0212292	0.236641	0.0249768	0.272743	0.0096516
CTSL	-0.0537368	0.687577	0.134245	0.264478	0.153814	0.187013	0.302274	0.0101432
ARPC1B	0.000526862	0.995816	0.189143	0.00285324	0.264478	6.80188e-05	0.30672	7.04933e-06
CHM	0.141663	0.0810296	0.137288	0.0801483	0.256937	0.00143022	0.316093	0.00013629
BTK	-0.0301771	0.784968	0.0177741	0.865498	0.187062	0.0497425	0.319665	0.00119331
MAP3K5	0.133611	0.108037	0.202805	0.0130039	0.238706	0.00341202	0.320945	0.000151849
MAPKAPK3	0.302111	0.000220069	0.294211	0.000169317	0.287821	0.000175889	0.332445	2.29965e-05
DMXL2	0.0932959	0.231256	0.174464	0.0210446	0.181844	0.0145932	0.343785	2.46426e-05
MYO9B	0.0835018	0.099283	0.230389	2.90926e-05	0.226864	2.71373e-05	0.354431	1.30183e-08
CFL1	0.190143	0.00262479	0.28347	2.00958e-05	0.339346	9.41572e-07	0.360579	2.48992e-07
NAGK	-0.00460732	0.952713	0.150405	0.0249764	0.279103	9.76498e-05	0.378434	9.6163e-07
CORO1C	0.14494	0.00750977	0.295152	1.57184e-06	0.36187	3.24498e-08	0.388449	5.61825e-09
CDCP1	0.268075	0.00403707	0.306107	0.00087389	0.340624	0.000228263	0.397319	2.71691e-05
CORO7	0.213276	0.000726618	0.359093	3.61193e-07	0.360819	2.09674e-07	0.420677	8.97559e-09
ARPC3	0.0875223	0.131961	0.248548	6.4078e-05	0.33823	4.89287e-07	0.426861	5.23295e-09
APOBR	-0.222494	0.0371089	0.0420016	0.700111	0.152068	0.129425	0.43599	7.03453e-05
MSR1	0.151805	0.161357	0.244132	0.0208631	0.272567	0.00919307	0.444806	6.91227e-05
LTA4H	0.020885	0.763771	0.131323	0.0320173	0.298744	1.1759e-05	0.447919	9.67172e-09
DECR1	0.131291	0.0476947	0.207234	0.00185823	0.349382	2.34844e-06	0.460421	1.40799e-08
CAP1	0.265046	0.000210535	0.417649	1.65333e-07	0.458609	1.85584e-08	0.479613	5.01587e-09
AMPD3	0.0879561	0.507019	0.167349	0.176119	0.364757	0.00348163	0.490744	0.00015546
CYP27A1	0.0773028	0.584863	0.262596	0.0423388	0.675702	4.51472e-06	0.927862	1.42213e-08
MANBA	0.263181	0.0570455	0.630003	2.7434e-05	0.74156	1.80987e-06	0.877493	7.62829e-08
MAN2B1	0.347934	0.000128318	0.661482	2.98667e-09	0.727916	2.15359e-10	0.869678	3.3109e-12
APOE	0.147121	0.356716	0.321217	0.0352742	0.560978	0.000425403	0.813411	2.54272e-06
MYO1G	0.0901906	0.531106	0.445858	0.00137959	0.507545	0.000306089	0.754037	1.03967e-06
CYBB	0.116889	0.367566	0.308487	0.0136829	0.492434	0.000177479	0.739842	3.85846e-07
ATP6V1F	0.236572	0.00940927	0.441363	9.45919e-06	0.65364	9.27884e-09	0.73623	6.11369e-10
C5AR1	0.170835	0.185245	0.189424	0.12821	0.436123	0.000732751	0.688264	1.5002e-06
MAN2B2	0.147809	0.238611	0.526893	7.54575e-05	0.593997	1.12141e-05	0.66106	1.74697e-06
ATP6V0D1	0.138088	0.0349006	0.340691	4.05499e-06	0.510836	2.57172e-09	0.65042	1.21658e-11
ACOT8	0.181791	0.00642612	0.370688	1.09326e-06	0.488231	5.80231e-09	0.612086	4.13613e-11
CCDC88A	0.0481677	0.572146	0.218556	0.00619194	0.312608	0.000168329	0.567417	1.18046e-08
CYBA	0.127843	0.30186	0.226771	0.0554971	0.402787	0.000985275	0.554554	1.84891e-05
CD163	0.404318	0.00573657	0.707689	8.65603e-06	0.506913	0.000444942	0.547915	0.000158196
ARAP1	0.241641	0.000819296	0.334606	9.07391e-06	0.3901	5.6637e-07	0.545452	8.86684e-10
CPVL	-0.516084	0.000788019	-0.54172	0.000291717	-0.555176	0.000175899	-0.546181	0.000182224
LMNB1	-0.421194	2.12871e-05	-0.466736	1.86647e-06	-0.519153	2.14994e-07	-0.584051	1.75503e-08
ALOX5	-0.366831	0.00463409	-0.633071	6.9586e-06	-0.611837	8.05284e-06	-0.646423	2.79668e-06
BAZ1A	-0.430742	7.73167e-05	-0.660769	5.97525e-08	-0.795594	1.04311e-09	-0.815317	4.05643e-10
CD274	-0.554522	1.32212e-06	-0.973056	1.16286e-11	-0.973747	5.25594e-12	-1.04395	6.14221e-13
CD14	-0.099702	0.50454	-0.438774	0.00234634	-0.875741	2.28847e-07	-1.05613	5.253e-09
CORO1A	-0.875391	9.19354e-09	-0.991731	8.48283e-11	-1.10011	5.25594e-12	-1.11992	1.74478e-12
CRIP1	-0.61069	0.000119856	-0.730209	5.56814e-06	-0.890026	1.5641e-07	-1.13329	1.19923e-09
MNDA	-0.808603	7.84968e-05	-1.07959	5.80794e-07	-1.20132	5.93791e-08	-1.27981	1.2229e-08

### Sheet: AdultMesCells
gene	D04-D01 LogFC	fdr	D07-D01 LogFC	fdr	D10-D01 LogFC	fdr	D13-D1 LogFC	fdr
MMP14	1.25089	9.1618e-05	1.48874	4.16663e-06	2.07582	1.00854e-08	2.27315	1.12743e-09
ABCA6	-0.242919	0.0182032	-0.221421	0.0256517	-0.24654	0.0119908	-0.308708	0.0019185
MMP2	1.30555	1.29248e-06	1.71116	2.98667e-09	2.00682	6.50791e-11	2.10871	1.26061e-11
ABI3BP	-0.098644	0.561019	0.279693	0.0716928	-0.0789582	0.612919	-0.0798867	0.605399
ADAMTSL3	-0.221812	0.0954498	-0.358389	0.00644294	-0.336423	0.00890867	-0.402133	0.00195959
ANGPTL2	1.08688	5.83891e-08	1.588	8.64796e-12	1.72382	7.62751e-13	1.67106	5.25373e-13
C1S	1.04082	0.000176697	1.39136	1.73017e-06	1.3368	2.17892e-06	1.54231	1.49225e-07
MFGE8	0.25607	0.0244179	0.916915	2.77968e-09	1.21005	5.90962e-12	1.35195	3.45107e-13
AKT3	0.0058305	0.949972	-0.0416283	0.612198	-0.0414781	0.598215	-0.055117	0.471586
ALDH1A3	0.219595	0.210359	0.441219	0.0103204	0.248516	0.131715	0.156452	0.340388
ALDH1L2	-0.284585	0.0508281	-0.0756195	0.608062	0.0184709	0.902012	0.208673	0.12394
AEBP1	0.0166884	0.897142	0.311965	0.00524526	0.116306	0.277195	0.115113	0.274893
DFNA5	0.482306	0.00149924	0.858175	5.36422e-07	1.11187	3.43727e-09	1.30832	8.57148e-11
ANO6	-0.262108	0.00749879	-0.318414	0.00108568	-0.270645	0.00393394	-0.236197	0.00985416
BMP1	0.517453	4.01422e-05	1.01295	2.57594e-10	1.00887	1.21706e-10	1.20213	1.89698e-12
C1R	0.753361	1.49359e-05	1.1413	6.66714e-09	1.03689	1.95036e-08	1.17725	1.11651e-09
AOX1	-0.444744	0.000554474	0.0332356	0.789883	-0.0705323	0.542627	-0.0583209	0.612277
MXRA8	0.728141	0.00570711	0.851925	0.00107885	1.13307	3.23197e-05	1.11816	3.14456e-05
ANK2	-0.429909	0.000139335	-0.331801	0.00129332	-0.372878	0.000325504	-0.348666	0.000578413
MME	0.0205821	0.934474	0.211455	0.314768	0.755951	0.000488092	1.06581	4.71446e-06
ARVCF	0.081907	0.353932	0.0806271	0.345967	0.113424	0.166726	0.154624	0.0577754
DDR2	0.154787	0.481742	0.337693	0.101345	0.858304	0.000105609	1.02187	8.09077e-06
ASPN	-0.157027	0.357261	0.203015	0.213528	-0.0866262	0.596065	-0.337512	0.0326725
ATL1	-0.134475	0.0250185	-0.134431	0.0208193	-0.0683583	0.226453	-0.0605086	0.277992
ARHGEF10L	-0.330344	0.0155884	-0.210763	0.106414	-0.293829	0.0229763	-0.168597	0.180665
ANTXR1	0.539185	0.00729048	0.600296	0.00234168	0.89169	2.25763e-05	0.907756	1.40855e-05
BAG2	-0.199892	0.0142751	-0.241018	0.0028083	-0.273771	0.000715735	-0.425003	1.89813e-06
BGN	-0.000736363	0.996939	0.266216	0.0652273	0.0778387	0.59212	-0.051197	0.725048
CYP1B1	0.348557	0.263603	0.385348	0.200307	0.6785	0.0220079	0.833677	0.00509132
BMP5	-0.109881	0.459185	-0.317655	0.0238796	-0.253092	0.0642443	-0.330318	0.0157392
C3	-0.223309	0.139092	-0.155866	0.291178	-0.41585	0.00470585	-0.401305	0.00560091
C7	-0.156888	0.151408	-0.120107	0.259223	-0.196261	0.0580733	-0.160587	0.115189
LRP1	0.413836	0.000145123	0.612884	2.57665e-07	0.615231	1.49287e-07	0.596779	1.78256e-07
CACNA2D1	-0.286828	0.0401189	-0.190868	0.157253	-0.292717	0.0276435	-0.392578	0.0035488
CALB2	0.0488664	0.583605	0.0140751	0.872503	0.0686465	0.392294	0.0212578	0.796499
MAP1B	0.476473	0.00644047	0.748951	4.66348e-05	0.656942	0.000183238	0.591764	0.000503253
CAPN5	0.0399769	0.606919	0.120033	0.0893827	0.140449	0.0434535	0.0398261	0.568995
MTHFD1L	0.22755	0.00947185	0.28522	0.00110365	0.352019	8.77773e-05	0.561441	4.78345e-08
CTSF	0.0776301	0.523848	0.366521	0.00186769	0.415871	0.000451422	0.550752	1.06773e-05
CDH11	-0.237051	0.0387531	-0.226431	0.0409559	-0.208222	0.0546947	-0.235232	0.0289737
NNT	0.0579636	0.385682	0.202453	0.0021159	0.340016	3.12496e-06	0.504098	2.21843e-09
CHRDL1	-0.11226	0.674752	-0.0993058	0.695893	-0.298743	0.201451	-0.281086	0.223662
CEMIP	0.177984	0.22919	0.166331	0.24509	0.308419	0.0281011	0.213869	0.119395
CES1	-0.342296	0.0181148	-0.360186	0.0106866	0.028985	0.840854	0.128485	0.3401
LUM	-0.253616	0.101721	0.0985974	0.526859	-0.241308	0.100092	-0.500569	0.00104849
CFH	-0.0943734	0.562105	-0.107709	0.483301	-0.323068	0.027988	-0.310744	0.0322747
COL6A6	-0.180572	0.114415	-0.380093	0.00107921	-0.395988	0.000590302	-0.51512	2.02262e-05
COLEC12	-0.1046	0.570649	-0.0281266	0.877269	-0.100812	0.550729	-0.208411	0.200196
CDH13	-0.292469	0.0681594	-0.381158	0.0150783	-0.364731	0.0176084	-0.535712	0.000734181
CPA3	-0.263398	0.0471288	-0.128105	0.324775	-0.34604	0.00702942	-0.327345	0.00954136
CRISPLD2	0.199356	0.248381	0.0316472	0.86078	0.0694888	0.681931	-0.131899	0.416474
COL12A1	-0.253658	0.0255337	-0.308686	0.0057375	-0.376741	0.000849816	-0.439431	0.000135567
MECP2	-0.214923	0.0533145	-0.265084	0.0148191	-0.318505	0.00343051	-0.535714	7.43715e-06
COL16A1	-0.247882	0.53864	0.0435376	0.914661	-0.317176	0.38817	-0.257991	0.479372
COL1A1	-0.139015	0.70827	0.33072	0.324375	-0.281504	0.387712	-0.434996	0.172592
COL1A2	0.0105537	0.971743	0.434457	0.0964201	-0.0958777	0.720829	-0.219355	0.389016
ARHGEF17	-0.270835	0.00620017	-0.291089	0.00260146	-0.412708	4.9909e-05	-0.537465	7.69926e-07
ARHGAP42	-0.266149	0.000723903	-0.435099	5.80794e-07	-0.535065	9.88956e-09	-0.553217	3.29612e-09
COL5A2	-0.110045	0.642084	0.13412	0.545838	-0.152568	0.473345	-0.212651	0.304836
COL6A1	-0.163869	0.22849	-0.116375	0.384141	-0.214822	0.093285	-0.350956	0.00679129
COL6A2	-0.140963	0.286896	-0.113469	0.381376	-0.191948	0.121337	-0.351153	0.00534852
COL6A3	-0.0693689	0.572146	0.0661822	0.572098	-0.0591022	0.600918	-0.198624	0.0678689
COL6A5	-0.228744	0.0898483	-0.522154	0.000213962	-0.445667	0.000946733	-0.571199	4.68153e-05
NID1	-0.291133	0.0476947	-0.476368	0.00132842	-0.511988	0.000539091	-0.576698	0.000120926
COL8A1	0.00621771	0.991626	0.327613	0.461219	0.0631278	0.890422	0.148927	0.732074
CRYAB	0.0278539	0.854527	0.301021	0.0214075	0.144888	0.25538	-0.0715144	0.577288
DPYSL3	-0.294527	0.00674066	-0.287246	0.00626293	-0.442822	6.85024e-05	-0.584505	9.41038e-07
MACF1	-0.365882	0.000212554	-0.467105	4.45757e-06	-0.559996	1.60445e-07	-0.630977	1.24215e-08
CSRP2	-0.531734	0.000111154	-0.406821	0.00115937	-0.374127	0.0021318	-0.440224	0.00037247
CSPG4	-0.202233	0.116162	-0.297657	0.0179355	-0.48325	0.000244798	-0.659576	3.00239e-06
CYR61	-0.0208001	0.924271	0.231037	0.207204	0.344043	0.0543056	0.339852	0.0545119
COL5A1	-0.483577	0.00484202	-0.409403	0.0123538	-0.624974	0.000245693	-0.686127	6.70826e-05
DBN1	0.559451	1.03389e-05	0.622631	7.08843e-07	0.501488	1.29536e-05	0.412039	0.000145395
DCN	-0.0454725	0.832218	0.290727	0.120248	-0.0759119	0.690207	-0.38349	0.0350901
MAMDC2	-0.412188	0.000615146	-0.443118	0.000164663	-0.550947	6.92653e-06	-0.686264	1.46775e-07
CALD1	-0.360518	0.0432676	-0.142437	0.419106	-0.444332	0.00963644	-0.707313	0.000103397
CORO2B	-0.295365	0.00609049	-0.42525	0.000126795	-0.533021	4.35915e-06	-0.717231	2.00648e-08
DIP2C	-0.322235	0.00418334	-0.317212	0.00349325	-0.305112	0.00415199	-0.244193	0.0178664
CYB5R2	-0.196196	0.148884	-0.111569	0.406611	-0.151982	0.238191	-0.275759	0.0310986
CYGB	0.107784	0.173206	0.303671	0.000234279	0.280187	0.000464023	0.214694	0.004806
EFEMP1	-0.437525	0.000987324	-0.357822	0.00396927	-0.641611	3.56502e-06	-0.782083	9.87099e-08
ECM1	0.258315	0.0762781	0.422416	0.00363794	0.315737	0.0235525	0.289865	0.0345701
A2M	-0.744806	3.00421e-06	-0.941726	1.83263e-08	-0.858884	4.51722e-08	-0.784394	1.54052e-07
COL14A1	-0.247876	0.413397	0.416882	0.145959	-0.213814	0.451138	-0.827091	0.00379409
DST	-0.155729	0.061767	-0.15494	0.0544077	-0.166099	0.0361632	-0.139782	0.0728337
MAOB	-0.441749	7.24601e-05	-0.650252	1.07027e-07	-0.671657	3.41399e-08	-0.837939	3.44226e-10
COL3A1	-0.160026	0.626264	-0.0557896	0.862582	-0.827906	0.00576158	-0.851232	0.00419294
NOTCH2	-0.0459937	0.77706	0.0865937	0.558483	0.348678	0.0138616	0.467163	0.00124906
NOTCH3	-0.203055	0.133061	-0.183546	0.161129	-0.275173	0.0325442	-0.2124	0.0927067
LTBP1	0.178429	0.383008	0.507765	0.0101817	0.144389	0.453798	0.200378	0.286545
LTBP2	-0.37596	0.0188304	-0.26904	0.0792518	-0.422051	0.00618261	-0.446857	0.00357006
DMD	-0.504659	0.0454611	-0.121473	0.636432	-0.519035	0.0303676	-0.877386	0.000470997
AKAP12	-0.579448	0.000844769	-0.540393	0.00107885	-0.679614	6.72572e-05	-0.895246	9.41204e-07
DAAM2	-0.530239	1.03389e-05	-0.657729	1.2762e-07	-0.766132	4.50321e-09	-0.911739	9.15449e-11
MYL9	-0.492104	0.0307126	-0.231722	0.296253	-0.518138	0.0171292	-0.932614	6.73916e-05
MOCS1	-0.1333	0.187331	0.0497463	0.628474	0.0504723	0.606923	-0.0692069	0.468738
LDB3	-0.640435	0.0177656	-0.379175	0.143677	-0.504957	0.0470345	-0.987004	0.00025513
NEXN	-0.62221	0.00035609	-0.707664	4.37778e-05	-0.890939	1.06369e-06	-0.994207	1.20912e-07
AOC3	-0.417969	0.0070416	-0.647011	6.67414e-05	-0.771259	4.26138e-06	-1.00344	3.68584e-08
MYLK	-0.663873	9.88408e-05	-0.616769	0.000128985	-0.839953	1.22145e-06	-1.00494	3.99429e-08
CNN1	-0.582193	0.0766632	0.100102	0.7695	-0.464957	0.133958	-1.00818	0.00171903
ABCA8	-0.706019	9.61824e-06	-0.765022	9.70813e-07	-0.985175	7.67642e-09	-1.07988	8.45804e-10
ADARB1	-0.644185	1.45241e-06	-0.836913	4.40172e-09	-0.936856	2.22903e-10	-1.1141	3.90771e-12
MRVI1	-0.661196	0.0035059	-0.448391	0.0348986	-0.818778	0.000252327	-1.1214	2.97208e-06
MOXD1	-0.58028	0.000646317	-0.416417	0.00772663	-0.319595	0.034	-0.288698	0.0520337
MRC2	-0.13715	0.360008	0.0859178	0.561858	-0.158308	0.2579	-0.254267	0.06553
MYH11	-0.469872	0.146827	-0.05168	0.878434	-0.465625	0.127211	-1.16845	0.000323543
NPNT	-0.21211	0.451517	-0.269612	0.315287	-0.368765	0.152976	-0.25066	0.328976
MYH10	-0.537733	0.00294703	-0.601862	0.000731873	-0.918373	2.41438e-06	-1.19083	1.98589e-08
LPP	-0.303257	0.0402137	-0.150457	0.297177	-0.321523	0.022648	-0.49694	0.000672519
ASPA	-0.653008	9.34454e-05	-0.896033	4.60395e-07	-0.994408	4.87289e-08	-1.22271	6.61788e-10
NID2	-0.0918111	0.416037	-0.123732	0.248564	-0.166507	0.109912	-0.290938	0.00596881
MFAP4	-0.290863	0.0201545	-0.172706	0.151108	-0.227295	0.0536609	-0.336768	0.00481365
ADH1B	-0.606289	7.4222e-05	-0.826602	3.71285e-07	-0.958199	1.82797e-08	-1.29579	3.14514e-11
LSAMP	-0.879225	3.70518e-08	-1.18632	1.5164e-11	-1.26039	2.56642e-12	-1.2985	5.49911e-13
NKRF	-0.101236	0.0855273	-0.265187	3.27837e-05	-0.435106	7.49215e-09	-0.42214	8.35485e-09
DES	-0.428481	0.0978529	-0.0342192	0.89947	-0.670591	0.00752116	-1.31912	3.27361e-06
CA3	-0.635497	0.000936095	-0.776581	5.89656e-05	-1.06119	4.09465e-07	-1.46908	7.4252e-10
NCKIPSD	-0.048114	0.655667	-0.0428503	0.677278	-0.104076	0.275508	-0.160505	0.0876212
CSRP1	-0.758938	0.000115687	-0.853396	1.2952e-05	-1.08446	2.05563e-07	-1.47565	4.65244e-10
LMOD1	-0.916085	0.00109246	-0.709588	0.00658462	-1.24228	1.33095e-05	-1.60764	1.6667e-07
CFD	-0.96551	4.58488e-06	-1.22776	2.68974e-08	-1.6835	3.2953e-11	-1.63791	2.99845e-11
ANO1	-1.01383	3.64952e-05	-1.20334	1.31508e-06	-1.54468	1.16379e-08	-1.68642	1.37477e-09
FGF2	0.201828	0.0777918	-0.08014	0.482675	-0.0737359	0.504544	-0.409599	0.000358756

### Sheet: AdultEndo
gene	D04-D01 LogFC	fdr	D07-D01 LogFC	fdr	D10-D01 LogFC	fdr	D13-D1 LogFC	fdr
AACS	0.585229	1.78805e-05	0.469768	0.000128985	0.451366	0.000164147	0.389265	0.00072131
ACVRL1	0.0886806	0.414049	-0.159602	0.119676	-0.0368062	0.727178	-0.063035	0.532163
AK4	0.407776	0.00180876	0.904816	2.11261e-08	0.970575	2.79509e-09	1.11386	1.10807e-10
ACE	0.0338711	0.82267	-0.172709	0.191649	-0.128872	0.319403	-0.20197	0.111736
ADGRF5	0.228169	0.0343633	0.00876547	0.937855	0.0115847	0.917006	-0.0821881	0.4177
ADGRL2	0.0151335	0.895137	-0.161521	0.0946362	-0.120924	0.200794	-0.179025	0.0561957
ITGA2	0.963146	3.94459e-08	0.877575	2.88698e-08	0.954036	3.03466e-09	0.935489	2.7239e-09
AGPAT5	0.0831074	0.0857663	0.0460088	0.333258	0.147318	0.00204348	0.09388	0.0389325
APP	-0.0176249	0.886182	0.142708	0.171878	0.289356	0.00574046	0.418984	0.000137065
ANGPT2	0.478044	0.00049529	0.685813	2.50056e-06	0.990499	2.81871e-09	0.924639	6.33981e-09
AP3M1	0.111189	0.0287687	0.106583	0.0302491	0.106493	0.0273969	0.129761	0.00732218
AP4E1	0.167121	0.01615	0.163683	0.0149763	0.154573	0.0188588	0.242289	0.000420403
CPD	0.811347	7.53972e-05	0.836667	2.50931e-05	0.950393	2.79004e-06	0.865425	9.15695e-06
ARHGAP29	0.238573	0.0229297	0.112854	0.26604	-0.0725387	0.468809	-0.212423	0.0303872
ASAP2	-0.243687	0.0127993	-0.253678	0.00775856	-0.368906	0.000199236	-0.463227	7.96277e-06
MOV10	0.678851	1.84688e-07	0.713645	1.46761e-08	0.654124	3.34134e-08	0.686417	8.97559e-09
ARHGEF10	-0.25751	0.0179627	-0.383484	0.000542226	-0.379518	0.0004936	-0.323984	0.00205829
ARHGEF12	-0.129643	0.153335	-0.243401	0.00666479	-0.286579	0.00146058	-0.318183	0.000447248
ARRB1	-0.262305	0.00566214	-0.415583	3.29705e-05	-0.405498	3.47629e-05	-0.45061	6.18517e-06
ME3	0.0326442	0.688938	0.259542	0.000753456	0.473754	1.35665e-07	0.634705	3.93229e-10
BMP2K	0.10893	0.0630919	0.108548	0.0551873	0.189344	0.00116186	0.278154	9.19013e-06
BCAR1	0.038923	0.62291	0.130741	0.0684599	0.0758533	0.282156	0.0275313	0.70353
BCR	0.0864806	0.309416	0.127674	0.116508	0.0846211	0.289874	0.0662707	0.402839
ATP8B1	0.216482	0.0503545	0.414242	0.000303376	0.436458	0.000131449	0.543797	5.37578e-06
CADPS2	0.0202802	0.912229	0.11185	0.481251	-0.0501575	0.752272	-0.257933	0.0833751
MYO6	0.279055	0.0191805	0.41749	0.000579182	0.445497	0.000231123	0.537161	1.74248e-05
CDK17	-0.0403013	0.645731	-0.154186	0.0516888	-0.236537	0.00319975	-0.3001	0.000272167
CDKAL1	0.00359911	0.963657	-0.0959484	0.162212	-0.0933506	0.16252	-0.111027	0.0935883
CASP10	-0.0226617	0.780356	0.0126508	0.869171	0.0310715	0.667738	0.00196642	0.978315
NFAT5	-0.329776	0.00026737	-0.45668	1.77091e-06	-0.503404	2.37108e-07	-0.510051	1.34587e-07
NEDD4	-0.283467	2.09508e-06	-0.515128	1.16286e-11	-0.443696	9.78576e-11	-0.515339	2.30557e-12
ADAMTS4	-0.218492	0.118954	-0.386251	0.00545435	-0.322635	0.0165041	-0.519878	0.000241321
CMPK2	-0.329713	0.000230541	-0.496489	3.72388e-07	-0.485214	3.47992e-07	-0.479965	3.02685e-07
ARGLU1	-0.12799	0.22952	-0.274846	0.00849295	-0.434912	8.33775e-05	-0.522489	5.34198e-06
DDX60	-0.432722	1.18127e-06	-0.610715	7.25777e-10	-0.652877	8.57376e-11	-0.556802	1.07867e-09
CPNE2	-0.190472	0.00248403	-0.388964	1.5229e-07	-0.404458	4.40222e-08	-0.486941	8.86684e-10
CPNE8	-0.135025	0.0177524	-0.306474	2.21203e-06	-0.182141	0.00117111	-0.21335	0.000189953
MCF2L	-0.232503	0.0809265	-0.324188	0.0131026	-0.434326	0.00107698	-0.580584	3.15046e-05
CAV2	-0.190292	0.122382	-0.495094	0.000139186	-0.470864	0.000200352	-0.590482	8.18539e-06
COG4	0.135361	0.0107192	0.0860236	0.0879002	0.0939452	0.0575311	0.111568	0.0235228
IFIT3	-0.504348	0.00309755	-0.795684	1.2418e-05	-0.771529	1.37431e-05	-0.595193	0.000314943
CTNNAL1	-0.199949	0.0504263	-0.179654	0.0684362	-0.282991	0.0044634	-0.261145	0.00743134
CTNND1	-0.14591	0.063995	-0.242528	0.00214801	-0.319884	9.41869e-05	-0.382977	6.51082e-06
CTTNBP2NL	0.000122195	0.998326	-0.115723	0.0498689	-0.159616	0.00690765	-0.187511	0.00164847
FGD5	-0.465598	3.50476e-05	-0.557283	1.09976e-06	-0.695875	1.58411e-08	-0.628897	6.31906e-08
DECR2	0.160699	0.0196288	0.297632	5.06696e-05	0.389934	6.68615e-07	0.47814	1.26413e-08
EDNRB	-0.584703	0.000114261	-0.714437	3.80287e-06	-0.595953	3.6315e-05	-0.495384	0.00029678
DLL4	-0.0389822	0.830521	-0.239436	0.129429	-0.14356	0.356758	-0.242828	0.110903
DOCK6	-0.0024225	0.977752	-0.0556081	0.463424	-0.166968	0.0220074	-0.210237	0.00419448
DOCK9	-0.144548	0.107253	-0.361056	0.000137666	-0.427396	1.12582e-05	-0.455532	3.47271e-06
DPY19L3	-0.240386	0.00284257	-0.318413	0.000106591	-0.321419	7.3655e-05	-0.392201	3.59535e-06
DUSP23	0.252378	0.0126461	0.246309	0.0119887	0.287684	0.00327551	0.221503	0.0188825
DNASE1L3	-0.0645745	0.813822	-0.210333	0.391883	-0.185661	0.435584	-0.195885	0.402749
DYSF	0.00425525	0.965609	0.00865918	0.925398	0.127815	0.12617	0.126821	0.124747
ECE1	-0.107006	0.226045	-0.249411	0.00431534	-0.250335	0.00361786	-0.232396	0.00585951
NOC2L	0.167784	0.0329931	0.0778131	0.31109	0.0187655	0.813168	0.0790983	0.280457
NOS3	-0.1251	0.452293	-0.219135	0.162174	-0.349138	0.0240307	-0.435895	0.0050866
CEP135	-0.441868	0.030531	-0.449621	0.0232252	-0.44088	0.0232778	-0.637855	0.00136732
LUZP1	-0.0628742	0.302471	-0.200205	0.00108026	-0.266707	3.18282e-05	-0.367944	1.58765e-07
LYVE1	0.719859	0.0112627	0.847108	0.00250198	0.850335	0.00206352	0.393416	0.131641
MMRN1	-0.0350954	0.797489	0.000566225	0.996565	-0.245486	0.0364854	-0.461751	0.000215513
CAV1	-0.331163	0.010846	-0.588646	2.45546e-05	-0.517305	9.9968e-05	-0.657232	2.85391e-06
MOGS	0.076179	0.136938	0.0655368	0.187159	0.116179	0.0178318	0.157424	0.00165355
MON1B	0.0670744	0.253715	-0.00123579	0.982678	0.101666	0.0659275	0.141623	0.0108525
MAGI1	-0.248545	0.0204442	-0.230894	0.0256748	-0.344687	0.00113319	-0.403053	0.000185862
MYO18A	0.0175341	0.81145	0.108911	0.0909998	0.0329053	0.611677	0.0692603	0.266955
BCAM	-0.71219	0.000873494	-0.657126	0.0012232	-0.686534	0.000662733	-0.663627	0.00081836
MYZAP	-0.359727	0.0357914	-0.768693	3.27244e-05	-0.72401	5.52675e-05	-0.687153	8.89484e-05
MAN2C1	-0.172607	0.0165662	-0.130559	0.0582241	-0.164002	0.0164848	-0.146952	0.0287674
CRIP2	-0.409049	0.00248161	-0.413943	0.00154087	-0.52257	0.000102818	-0.77172	2.39345e-07
NES	-0.16162	0.124988	-0.384673	0.000417074	-0.589393	9.61691e-07	-0.82314	1.65519e-09
IDO1	-0.848912	0.00482666	-1.10672	0.000274792	-1.11628	0.000200352	-0.857866	0.00252661
KCTD12	-0.560034	8.87173e-06	-0.829088	4.74162e-09	-0.878524	7.34393e-10	-0.920541	1.70377e-10
MPDZ	-0.175273	0.0132202	-0.188632	0.00628838	-0.277769	0.000121483	-0.290092	5.95927e-05
CD109	-0.730951	9.19354e-09	-0.941758	9.67787e-12	-0.983076	2.02948e-12	-0.927377	2.2117e-12
CRMP1	-0.326886	0.0235291	-0.68747	1.40378e-05	-0.773774	1.66482e-06	-0.999457	1.34689e-08
LRCH1	-0.107536	0.0900763	-0.12467	0.0428448	-0.106648	0.0761334	-0.015091	0.810304
NFKB2	-0.0361142	0.546509	-0.265843	2.07707e-05	-0.330023	5.40263e-07	-0.369492	5.3528e-08
NFS1	-0.0541396	0.267792	0.00111214	0.981396	0.0840053	0.0671595	0.145511	0.00207722
EXOC6	-0.0343818	0.590362	-0.0078105	0.900846	-0.0273304	0.641445	0.0709118	0.206802
EXOC7	0.0695598	0.227282	0.0149208	0.802822	0.103572	0.0566447	0.142678	0.00908933
NASP	0.0142166	0.826567	-0.132824	0.0194099	-0.260596	2.68967e-05	-0.338067	3.72588e-07
LIG3	0.00265611	0.968371	-0.0961699	0.0993435	-0.142757	0.013916	-0.117709	0.0380692
MKL2	0.0292186	0.656589	-0.0805922	0.175048	-0.101549	0.0797768	-0.177116	0.00286239
MTUS1	0.0121777	0.939334	-0.0310506	0.827292	-0.0630729	0.634738	-0.148265	0.244136
LRRC8A	0.140956	0.0206137	0.065812	0.263449	0.0922715	0.105796	0.0844648	0.133752
CDH5	-0.496288	0.00750977	-0.811292	3.71774e-05	-0.951879	2.65907e-06	-1.23139	2.34142e-08
GMDS	0.335655	0.000422706	0.473721	2.53069e-06	0.492681	9.13637e-07	0.455102	2.54857e-06
CA4	-0.658254	6.76139e-05	-1.15339	4.83012e-09	-1.12122	3.80216e-09	-1.31085	1.08852e-10
NOSTRIN	-0.745579	3.78097e-07	-1.23939	7.29333e-12	-1.33961	6.82171e-13	-1.49639	2.55301e-14
COL15A1	-0.712398	0.00184403	-0.958241	4.56897e-05	-1.36031	1.53429e-07	-1.70576	1.57217e-09
GNL1	-0.00819576	0.896221	-0.0949311	0.0734334	-0.0824807	0.111431	-0.145221	0.00582252
MMRN2	-0.728838	0.000291851	-1.22473	9.14605e-08	-1.45839	2.15405e-09	-1.74018	3.86328e-11
ITGA3	-0.133048	0.0776165	-0.292143	0.00021246	-0.274537	0.000345397	-0.318291	4.87826e-05
ITGA5	0.277362	0.000496924	0.435577	6.08823e-07	0.389318	2.38414e-06	0.362132	5.72045e-06
ITGA6	-0.058522	0.431983	-0.0688498	0.33394	-0.0592313	0.392032	-0.0195848	0.783044
ITGB4	-0.012567	0.929251	0.108009	0.371723	0.072849	0.539223	0.134889	0.238965

### Sheet: AdultEpit
gene	D04-D01 LogFC	fdr	D07-D01 LogFC	fdr	D10-D01 LogFC	fdr	D13-D1 LogFC	fdr
ABCA3	-0.350625	0.000313939	-0.387458	5.4984e-05	-0.45369	4.39633e-06	-0.453796	3.45379e-06
ABCC4	-0.100555	0.117652	-0.236223	0.000385931	-0.231211	0.000395575	-0.217458	0.000654351
ACADL	-0.507889	0.000459839	-0.528869	0.000172031	-0.597239	2.90707e-05	-0.398101	0.0023065
DHCR24	0.722983	0.00032941	0.780495	7.66905e-05	1.14365	1.81459e-07	1.40027	3.04413e-09
ACSS3	-0.178904	0.0357231	-0.0201895	0.820114	0.127488	0.111436	0.32408	0.000169962
ALCAM	-0.108233	0.480498	0.216891	0.131702	0.225742	0.108135	0.347672	0.0138083
LMO7	0.647238	0.00567854	1.04247	2.64489e-05	1.20116	2.41325e-06	1.31141	4.36126e-07
ALDH3A1	0.299801	0.519233	1.26666	0.00437152	1.45339	0.00110739	1.23275	0.00423745
MACC1	0.566884	0.0002079	0.828041	5.31864e-07	0.861381	1.74373e-07	0.985716	1.03061e-08
ACAT2	0.828825	6.00178e-06	0.94706	2.26141e-07	1.00592	4.72645e-08	0.976067	5.37101e-08
AGR2	0.441565	0.0240314	0.344376	0.066842	-0.0131351	0.948874	-0.295615	0.103261
DSG2	0.705737	0.00261714	0.929202	0.0001004	0.856109	0.000209792	0.864807	0.00015894
AHCYL2	0.302432	0.0206434	0.253454	0.0435976	0.155166	0.20514	0.105026	0.389391
CLIC6	0.33336	0.0998181	0.763844	0.000292029	0.692412	0.000676191	0.699249	0.000532014
ARHGEF16	0.492451	0.000730423	0.547235	0.000137666	0.519884	0.000200352	0.614766	1.92412e-05
ALOX15B	-0.0342742	0.831799	-0.0106604	0.942712	-0.139317	0.313756	-0.162827	0.230405
ANK3	-0.257185	0.0477445	-0.159779	0.205039	-0.332494	0.00804274	-0.389349	0.00207476
AP1M2	0.0301124	0.862958	-0.013677	0.931976	-0.143351	0.3262	-0.133624	0.354616
ARFIP2	0.243178	0.00148952	0.129498	0.065425	0.0598628	0.388086	0.0544823	0.427607
ATP1B1	0.0151656	0.879897	-0.0185513	0.840936	0.0435773	0.609797	0.0878813	0.285546
ATP6V0A2	0.253039	0.00159537	0.219909	0.00376316	0.369616	8.58789e-06	0.463743	1.66999e-07
AGR3	-0.00993914	0.957349	0.451819	0.00543797	0.375238	0.0170634	0.560394	0.000583291
LIMD1	-0.295226	0.00248161	-0.382333	0.000112546	-0.406932	3.95543e-05	-0.509064	1.11612e-06
BSPRY	-0.0960051	0.35294	0.00655067	0.949432	-0.0640606	0.513204	-0.0484592	0.619923
C2orf54	-0.320242	0.0690528	-0.278164	0.101973	-0.146939	0.382078	0.0193256	0.911344
C4BPA	-0.0505503	0.805367	-0.0494521	0.798454	-0.203038	0.249587	-0.195997	0.259104
C6	-0.206481	0.111757	-0.134194	0.291239	-0.20396	0.0969626	-0.304526	0.013581
C6orf132	0.133252	0.440489	0.315597	0.0524815	0.1592	0.319159	0.13294	0.400973
AQP4	-0.505165	0.00132155	-0.527813	0.000561905	-0.584542	0.000143348	-0.542524	0.000293145
CAP2	-0.330401	0.019304	-0.216783	0.10911	-0.383235	0.00497546	-0.5839	5.69219e-05
CA2	-0.442135	0.012455	-0.510888	0.00331729	-0.401989	0.0163137	-0.629606	0.000323543
CAPS	-0.213512	0.768017	0.662494	0.302707	0.441386	0.485351	0.114121	0.862197
C2	-0.0854967	0.440639	0.162645	0.119103	-0.00891498	0.937106	0.0827673	0.416506
CDH1	0.0313611	0.864485	0.213254	0.173938	0.094488	0.546223	0.152294	0.314583
CP	-0.378062	0.0364061	-0.367037	0.0357372	-0.506194	0.00400844	-0.645429	0.000348668
CDC42BPG	0.313596	0.0117665	0.406375	0.00109468	0.328583	0.00584765	0.327682	0.00539821
CHDH	-0.128743	0.0681677	-0.0471692	0.504094	0.117032	0.0797075	0.241331	0.000577464
CLIC3	-0.0371925	0.842447	0.187247	0.248564	0.14325	0.36894	0.187701	0.228477
CLIC5	-0.64421	0.000780279	-0.792899	4.22616e-05	-0.718009	0.000112765	-0.698917	0.000134385
CTSH	-0.546549	0.000445509	-0.581121	0.000130762	-0.79627	1.13034e-06	-0.7283	3.59429e-06
CGN	-0.167987	0.267511	-0.114876	0.441846	-0.184645	0.193385	-0.0797075	0.579369
CACNA2D2	-0.45568	0.00128785	-0.610412	2.77418e-05	-0.722074	1.71173e-06	-0.757284	5.93592e-07
CPM	-0.0416256	0.630322	-0.114429	0.145459	-0.110305	0.149088	-0.0804442	0.289297
COL4A3	-0.459531	0.386315	-0.38113	0.462164	-0.590919	0.231678	-0.205254	0.684968
COL7A1	0.304774	0.0866083	0.0913892	0.612838	-0.0791545	0.648591	-0.170122	0.307389
CRYM	-0.444208	0.00571829	-0.410355	0.00787465	-0.696948	2.89947e-05	-0.792892	3.53056e-06
ALDH1A1	-0.506644	6.11698e-05	-0.630545	1.23624e-06	-0.632865	7.59621e-07	-0.817322	5.56881e-09
CXADR	-0.170069	0.117202	-0.124811	0.237155	-0.0756314	0.469073	-0.0914863	0.371028
DDAH1	0.0565516	0.645182	0.268696	0.0164411	0.239759	0.0282371	0.174726	0.10242
ALDH3B1	-0.764075	4.03303e-05	-0.793396	1.11695e-05	-0.84941	2.75658e-06	-0.829508	3.19675e-06
CYB5A	-0.245549	0.0410069	-0.250142	0.0317679	-0.320981	0.00585529	-0.293331	0.0101743
CYP2S1	-0.324337	0.00207861	-0.0698049	0.486906	0.0803527	0.402806	0.310543	0.00160911
DLG3	-0.115342	0.0678389	-0.106429	0.080851	-0.215413	0.000678958	-0.258181	7.31054e-05
CD38	-0.553507	1.45241e-06	-0.722355	3.96419e-09	-1.00612	3.25725e-12	-1.11788	2.15734e-13
DNAJA4	-0.18074	0.280401	-0.0417855	0.80951	-0.115596	0.468846	-0.279187	0.0722458
NEBL	-0.592783	4.40635e-05	-0.90024	3.27085e-08	-1.05553	8.54758e-10	-1.18434	4.9407e-11
LZTFL1	0.0648477	0.462159	0.125698	0.129871	0.0975128	0.231027	0.0118085	0.890765
AZGP1	-0.385022	0.318413	0.069044	0.862445	-0.745517	0.0396203	-1.22057	0.00111901
AGER	-1.70915	6.299e-07	-2.21826	1.42297e-09	-2.43857	9.79284e-11	-2.5893	1.53443e-11
MYO5A	0.0815498	0.43388	0.257445	0.00997114	0.302724	0.00245497	0.420608	6.19596e-05
MYO5B	0.168755	0.16376	0.317471	0.00789423	0.261626	0.0239371	0.303402	0.00873445
MYO5C	-0.112036	0.342139	-0.167318	0.136329	-0.238573	0.0309365	-0.145491	0.178938
MAP7	0.261997	0.0779478	0.408203	0.00559756	0.343867	0.0160056	0.265089	0.057261
NT5DC1	0.206307	0.0160511	0.233607	0.00542119	0.224599	0.00634804	0.161528	0.0423272
MAPRE3	0.121174	0.143526	0.273638	0.00111776	0.284295	0.000634359	0.233878	0.00346833
MPP7	0.0659974	0.584587	0.336197	0.00310026	0.21837	0.0436478	0.236144	0.0278103
MCCC2	-0.144831	0.00806409	-0.10635	0.0407641	0.0231381	0.659666	0.104915	0.0372966
APOH	-1.49858	2.61218e-05	-2.54663	1.93433e-09	-2.78331	1.4835e-10	-2.92587	3.27717e-11

### Sheet: Significant Imm
	D04-D01 LogFC	D07-D01 LogFC	D10-D01 LogFC	D13-D1 LogFC
ACP5	0.351679	0.669319	1.2402	1.573
CTSB	0.277631	0.878158	0.955661	1.30768
NEU1	0.901434	1.11498	1.19794	1.27612
CAPG	0.241998	0.66066	0.971609	1.26253
CSTB	0.227545	0.66091	0.90679	1.17361
CTSS	0.294892	0.532698	0.627278	0.959935
BCAT1	0.103051	0.451842	0.641568	0.956871
ANPEP	0.4732	0.582076	0.723756	0.945214
CTSD	0.338496	0.687717	0.788606	0.937092
CYP27A1	0.0773028	0.262596	0.675702	0.927862
MANBA	0.263181	0.630003	0.74156	0.877493
MAN2B1	0.347934	0.661482	0.727916	0.869678
APOE	0.147121	0.321217	0.560978	0.813411
MYO1G	0.0901906	0.445858	0.507545	0.754037
CYBB	0.116889	0.308487	0.492434	0.739842
ATP6V1F	0.236572	0.441363	0.65364	0.73623
C5AR1	0.170835	0.189424	0.436123	0.688264
MAN2B2	0.147809	0.526893	0.593997	0.66106
ATP6V0D1	0.138088	0.340691	0.510836	0.65042
ACOT8	0.181791	0.370688	0.488231	0.612086
CCDC88A	0.0481677	0.218556	0.312608	0.567417
CYBA	0.127843	0.226771	0.402787	0.554554
CD163	0.404318	0.707689	0.506913	0.547915
ARAP1	0.241641	0.334606	0.3901	0.545452
CPVL	-0.516084	-0.54172	-0.555176	-0.546181
LMNB1	-0.421194	-0.466736	-0.519153	-0.584051
ALOX5	-0.366831	-0.633071	-0.611837	-0.646423
BAZ1A	-0.430742	-0.660769	-0.795594	-0.815317
CD274	-0.554522	-0.973056	-0.973747	-1.04395
CD14	-0.099702	-0.438774	-0.875741	-1.05613
CORO1A	-0.875391	-0.991731	-1.10011	-1.11992
CRIP1	-0.61069	-0.730209	-0.890026	-1.13329
MNDA	-0.808603	-1.07959	-1.20132	-1.27981

### Sheet: Significant Mes
gene	D04-D01 LogFC	D07-D01 LogFC	D10-D01 LogFC	D13-D1 LogFC
MMP14	1.25089	1.48874	2.07582	2.27315
MMP2	1.30555	1.71116	2.00682	2.10871
ANGPTL2	1.08688	1.588	1.72382	1.67106
C1S	1.04082	1.39136	1.3368	1.54231
MFGE8	0.25607	0.916915	1.21005	1.35195
DFNA5	0.482306	0.858175	1.11187	1.30832
BMP1	0.517453	1.01295	1.00887	1.20213
C1R	0.753361	1.1413	1.03689	1.17725
MXRA8	0.728141	0.851925	1.13307	1.11816
MME	0.0205821	0.211455	0.755951	1.06581
DDR2	0.154787	0.337693	0.858304	1.02187
ANTXR1	0.539185	0.600296	0.89169	0.907756
CYP1B1	0.348557	0.385348	0.6785	0.833677
LRP1	0.413836	0.612884	0.615231	0.596779
MAP1B	0.476473	0.748951	0.656942	0.591764
MTHFD1L	0.22755	0.28522	0.352019	0.561441
CTSF	0.0776301	0.366521	0.415871	0.550752
NNT	0.0579636	0.202453	0.340016	0.504098
LUM	-0.253616	0.0985974	-0.241308	-0.500569
COL6A6	-0.180572	-0.380093	-0.395988	-0.51512
CDH13	-0.292469	-0.381158	-0.364731	-0.535712
MECP2	-0.214923	-0.265084	-0.318505	-0.535714
ARHGEF17	-0.270835	-0.291089	-0.412708	-0.537465
ARHGAP42	-0.266149	-0.435099	-0.535065	-0.553217
COL6A5	-0.228744	-0.522154	-0.445667	-0.571199
NID1	-0.291133	-0.476368	-0.511988	-0.576698
DPYSL3	-0.294527	-0.287246	-0.442822	-0.584505
MACF1	-0.365882	-0.467105	-0.559996	-0.630977
CSPG4	-0.202233	-0.297657	-0.48325	-0.659576
COL5A1	-0.483577	-0.409403	-0.624974	-0.686127
MAMDC2	-0.412188	-0.443118	-0.550947	-0.686264
CALD1	-0.360518	-0.142437	-0.444332	-0.707313
CORO2B	-0.295365	-0.42525	-0.533021	-0.717231
EFEMP1	-0.437525	-0.357822	-0.641611	-0.782083
A2M	-0.744806	-0.941726	-0.858884	-0.784394
COL14A1	-0.247876	0.416882	-0.213814	-0.827091
MAOB	-0.441749	-0.650252	-0.671657	-0.837939
COL3A1	-0.160026	-0.0557896	-0.827906	-0.851232
DMD	-0.504659	-0.121473	-0.519035	-0.877386
AKAP12	-0.579448	-0.540393	-0.679614	-0.895246
DAAM2	-0.530239	-0.657729	-0.766132	-0.911739
MYL9	-0.492104	-0.231722	-0.518138	-0.932614
LDB3	-0.640435	-0.379175	-0.504957	-0.987004
NEXN	-0.62221	-0.707664	-0.890939	-0.994207
AOC3	-0.417969	-0.647011	-0.771259	-1.00344
MYLK	-0.663873	-0.616769	-0.839953	-1.00494
CNN1	-0.582193	0.100102	-0.464957	-1.00818
ABCA8	-0.706019	-0.765022	-0.985175	-1.07988
ADARB1	-0.644185	-0.836913	-0.936856	-1.1141
MRVI1	-0.661196	-0.448391	-0.818778	-1.1214
MYH11	-0.469872	-0.05168	-0.465625	-1.16845
MYH10	-0.537733	-0.601862	-0.918373	-1.19083
ASPA	-0.653008	-0.896033	-0.994408	-1.22271
ADH1B	-0.606289	-0.826602	-0.958199	-1.29579
LSAMP	-0.879225	-1.18632	-1.26039	-1.2985
DES	-0.428481	-0.0342192	-0.670591	-1.31912
CA3	-0.635497	-0.776581	-1.06119	-1.46908
CSRP1	-0.758938	-0.853396	-1.08446	-1.47565
LMOD1	-0.916085	-0.709588	-1.24228	-1.60764
CFD	-0.96551	-1.22776	-1.6835	-1.63791
ANO1	-1.01383	-1.20334	-1.54468	-1.68642

### Sheet: Significant endo
gene	D04-D01 LogFC	D07-D01 LogFC	D10-D01 LogFC	D13-D1 LogFC
AK4	0.407776	0.904816	0.970575	1.11386
ITGA2	0.963146	0.877575	0.954036	0.935489
ANGPT2	0.478044	0.685813	0.990499	0.924639
CPD	0.811347	0.836667	0.950393	0.865425
MOV10	0.678851	0.713645	0.654124	0.686417
ME3	0.0326442	0.259542	0.473754	0.634705
ATP8B1	0.216482	0.414242	0.436458	0.543797
MYO6	0.279055	0.41749	0.445497	0.537161
NFAT5	-0.329776	-0.45668	-0.503404	-0.510051
NEDD4	-0.283467	-0.515128	-0.443696	-0.515339
ADAMTS4	-0.218492	-0.386251	-0.322635	-0.519878
ARGLU1	-0.12799	-0.274846	-0.434912	-0.522489
DDX60	-0.432722	-0.610715	-0.652877	-0.556802
MCF2L	-0.232503	-0.324188	-0.434326	-0.580584
CAV2	-0.190292	-0.495094	-0.470864	-0.590482
IFIT3	-0.504348	-0.795684	-0.771529	-0.595193
FGD5	-0.465598	-0.557283	-0.695875	-0.628897
CEP135	-0.441868	-0.449621	-0.44088	-0.637855
CAV1	-0.331163	-0.588646	-0.517305	-0.657232
BCAM	-0.71219	-0.657126	-0.686534	-0.663627
MYZAP	-0.359727	-0.768693	-0.72401	-0.687153
CRIP2	-0.409049	-0.413943	-0.52257	-0.77172
NES	-0.16162	-0.384673	-0.589393	-0.82314
IDO1	-0.848912	-1.10672	-1.11628	-0.857866
KCTD12	-0.560034	-0.829088	-0.878524	-0.920541
CD109	-0.730951	-0.941758	-0.983076	-0.927377
CRMP1	-0.326886	-0.68747	-0.773774	-0.999457
CDH5	-0.496288	-0.811292	-0.951879	-1.23139
CA4	-0.658254	-1.15339	-1.12122	-1.31085
NOSTRIN	-0.745579	-1.23939	-1.33961	-1.49639
COL15A1	-0.712398	-0.958241	-1.36031	-1.70576
MMRN2	-0.728838	-1.22473	-1.45839	-1.74018

### Sheet: Significant Epith
gene	D04-D01 LogFC	D07-D01 LogFC	D10-D01 LogFC	D13-D1 LogFC
DHCR24	0.722983	0.780495	1.14365	1.40027
LMO7	0.647238	1.04247	1.20116	1.31141
ALDH3A1	0.299801	1.26666	1.45339	1.23275
MACC1	0.566884	0.828041	0.861381	0.985716
ACAT2	0.828825	0.94706	1.00592	0.976067
DSG2	0.705737	0.929202	0.856109	0.864807
CLIC6	0.33336	0.763844	0.692412	0.699249
ARHGEF16	0.492451	0.547235	0.519884	0.614766
AGR3	-0.00993914	0.451819	0.375238	0.560394
LIMD1	-0.295226	-0.382333	-0.406932	-0.509064
AQP4	-0.505165	-0.527813	-0.584542	-0.542524
CAP2	-0.330401	-0.216783	-0.383235	-0.5839
CA2	-0.442135	-0.510888	-0.401989	-0.629606
CP	-0.378062	-0.367037	-0.506194	-0.645429
CLIC5	-0.64421	-0.792899	-0.718009	-0.698917
CTSH	-0.546549	-0.581121	-0.79627	-0.7283
CACNA2D2	-0.45568	-0.610412	-0.722074	-0.757284
CRYM	-0.444208	-0.410355	-0.696948	-0.792892
ALDH1A1	-0.506644	-0.630545	-0.632865	-0.817322
ALDH3B1	-0.764075	-0.793396	-0.84941	-0.829508
CD38	-0.553507	-0.722355	-1.00612	-1.11788
NEBL	-0.592783	-0.90024	-1.05553	-1.18434
AZGP1	-0.385022	0.069044	-0.745517	-1.22057
AGER	-1.70915	-2.21826	-2.43857	-2.5893
APOH	-1.49858	-2.54663	-2.78331	-2.92587
